# μCT-based, Three-Dimensional Cortical Bone Mineral Density Distribution reveals Unique Phenotypes related to Bone Material Properties

**DOI:** 10.1101/2025.03.18.640601

**Authors:** Serra Ucer Ozgurel, Arish Z. Maredia, Joseph Sheeran, Laurent Marichal, James C Fleet

## Abstract

Bone strength is an important factor for determining fracture risk that is dependent on bone mass and bone architecture as well as bone material properties. Bone material properties are defined, in part, by the heterogeneity and degree of bone mineralization, parameters that can be assessed with a bone mineral density distribution (BMDD) from 2D-histological sections of bone using backscatter electron microscopy (BSEM). Here we perform a comprehensive examination of a 3D-μCT-based BMDD to assess its utility in bone research. Analysis of cortical bone μCT scans from preclinical studies using anabolic treatments, pro-resorptive conditions, and genetically heterogeneous mouse lines extend and confirm published findings from BSEM-based BMDD. Principal Component Analysis identified features of the BMDD (e.g. skewness, variance, mean degree of mineralized bone or MDMB) that are distinct from the traditional bone phenotyping measures of bone mineral density, bone mineral content, and cortical bone thickness. In addition, BMDD parameters (e.g. MDMB) correlated to indices of bone material properties from Reference Point Indentation (RPI, US 1^st^, stiffness) and 4-point bending (toughness). These BMDD parameters also increased the predictive value of a multiple linear regression model for US 1^st^ from RPI (from r^2^=0.26 for traditional bone phenotypes to r^2^=0.41 for the full model). Thus, μCT-based BMDD reveals unique phenotypes related to bone material properties that complement existing bone phenotyping tools thereby increasing our ability to draw biological inferences about the nature of bone and the processes controlling bone mineralization.
