## Supplemental Tables for "μCT-based, Three-Dimensional Cortical Bone Mineral Density Distribution reveals Unique Phenotypes related to Bone Material Properties"

### Sheet: Supplemetal Table 1
Supplemental Table 1. BMDD parameters of distributions shown in the main figures
Section A. VDR KO vs WT1	WT	VDR KO	p-value
Total Voxels	129653.6 ± 5892.6 (5)	85497.4 ± 9853.1 (12)*	0.014
Height (voxels)	5513.3 ± 267.1 (5)*	2047 ± 389.6 (11)*	<0.001
Maximum Grayvalue (gv)	169.4 ± 1.0 (5)	155.7 ± 1.8 (12)*	<0.001
Lower 5% Cutoff (gv)	81.6 ± 0.7 (5)	75.3 ± 0.34 (10)*	<0.001
Upper 5% Cutoff (gv)	155.8 ± 0.4 (5)	138.8 ± 1.7 (12)*	<0.001
Center (gv)	146.4 ± 0.7 (5)	127.9 ± 2.0 (12)*	<0.001
MDMB (gv)	132.9 ± 0.7 (5)	111.1 ± 1.8 (11)*	<0.001
Kurtosis	3.52 ± 0.18 (5)	2.05 ± 0.05 (10)*	<0.001
Skewness	-1.24 ± 0.05 (5)	-0.40 ± 0.09 (11)*	<0.001
Variance	498.2 ± 14.3 (5)	370.2 ± 10.9 (12)*	<0.001
FWHM (gv)	14.83 ± 0.74 (5)	32.14 ± 4.58 (8)*	0.014
Section B. Control vs. CKD	Control	CKD	p-value
Total Voxels	432222.8 ± 8929.9 (8)	303795.6 ± 28827.1 (7)*	<0.001
Height (voxels)	11101.5 ± 532.1 (8)	6609.5 ± 430.1 (7)*	<0.001
Maximum Grayvalue (gv)	206.3 ± 1.2 (8)	205.6 ± 2.4 (6)	0.795
Lower 5% Cutoff (gv)	97.88 ± 0.79 (8)	91.43 ± 0.95 (7)*	<0.001
Upper 5% Cutoff (gv)	179.9 ± 1.0 (8)	178.7 ± 1.8 (7)	0.576
Center (gv)	161.6 ± 1.0 (8)	160.4 ± 2.1 (7)	0.765
MDMB (gv)	151.4 ± 1.2 (8)	146.3 ± 2.6 (7)	0.055
Kurtosis	4.05 ± 0.15 (8)	2.94 ± 0.16 (7)*	<0.001
Skewness	-1.16 ± 0.06 (8)	-0.84 ± 0.08 (7)*	0.004
Variance	536.1 ± 7.4 (8)	649.4 ± 9.2 (6)*	<0.001
FWHM (gv)	31.94 ± 1.18 (8)	36.71 ± 2.49 (7)	0.186
Section C. Young vs. Old	Young	Old	p-value
Total Voxels	432222.8 ± 8929.9 (8)	390010.4 ± 36281.3 (7)	0.25
Height (voxels)	11101.5 ± 532.1 (8)	8343.8 ± 884.7 (7)*	0.016
Maximum Grayvalue (gv)	206.3 ± 1.2 (8)	209.0 ± 1.8 (7)	0.224
Lower 5% Cutoff (gv)	97.88 ± 0.79 (8)	90.57 ± 0.92 (7)*	<0.001
Upper 5% Cutoff (gv)	179.9 ± 1.0 (8)	180.4 ± 1.2 (7)	0.731
Center (gv)	161.6 ± 1.0 (8)	161.7 ± 1.6 (7)	0.962
MDMB (gv)	151.4 ± 1.2 (8)	147.2 ± 0.4 (6)*	0.015
Kurtosis	4.05 ± 0.15 (8)	2.81 ± 0.14 (7)	<0.001
Skewness	-1.16 ± 0.06 (8)	-0.79 ± 0.05 (7)	<0.001
Variance	536.1 ± 7.4 (8)	717.3 ± 37.4 (7)	<0.001
FWHM (gv)	31.94 ± 1.18 (8)	34.89 ± 2.07 (7)	0.224
Section D. WT vs. Lrp5A214V	WT	Lrp5A214V	p-value
Total Voxels	52402.6 ± 1828.7 (9)	81347.8 ± 2969.6 (8)*	<0.001
Height (voxels)	2250.5 ± 69.6 (9)	3533.7 ± 173.4 (8)*	<0.001
Maximum Grayvalue (gv)	200.6 ± 1.3 (9)	204.3 ± 0.7 (7)*	0.04
Lower 5% Cutoff (gv)	126.8 ± 0.3 (8)	132.4 ± 0.3 (8)*	<0.001
Upper 5% Cutoff (gv)	185.2 ± 1.0 (8)	189.1 ± 1.1 (7)*	0.007
Center (gv)	174.1 ± 0.7 (9)	175.8 ± 0.8 (8)	0.113
MDMB (gv)	166 ± 0.7 (9)	170.7 ± 0.3 (7)*	<0.001
Kurtosis	4.12 ± 0.03 (8)	5.22 ± 0.08 (7)*	<0.001
Skewness	-1.31 ± 0.02 (8)	-1.48 ± 0.02 (7)*	<0.001
Variance	286.8 ± 3.71 (8)	239.8 ± 3.9 (7)*	<0.001
FWHM (gv)	16.87 ± 0.33 (8)	18.51 ± 0.64 (8) *	0.0395251
Section E. vehicle vs. iPTH	vehicle	iPTH	p-value
Total Voxels	66711.1 ± 2148.2 (7)	76535.4 ± 2556.2 (7)*	0.012
Height (voxels)	1044.9 ± 19.4 (6)	1265.7 ± 68.3 (7)*	0.015
Maximum Grayvalue (gv)	253.7 ± 0.6 (7)	250.4 ± 1.6 (7)	0.079
Lower 5% Cutoff (gv)	113.9 ± 0.3 (7)	114.2 ± 0.2 (6)	0.357
Upper 5% Cutoff (gv)	224.1 ± 2.3 (7)	217.5 ± 0.7 (6)*	0.025
Center (gv)	186.3 ± 1.5 (6)	185.4 ± 3.3 (7)	0.817
MDMB (gv)	181.6 ± 1.5 (7)	176.4 ± 0.7 (6)*	0.013
Kurtosis	3.3 ± 0.07 (7)	3.2 ± 0.02 (7)	0.407
Skewness	-0.8 ± 0.04 (7)	-0.76 ± 0.01 (6)	0.388
Variance	976.0 ± 44.7 (7)	857.8 ± 14.6 (6)*	0.039
FWHM (gv)	52.98 ± 1.87 (7)	53.67 ± 2.37 (7)	0.824
1Abbreviations of figures: Vitamin D Receptor knockout (VDR KO), wild-type (WT), intermittent PTH (iPTH), low-density lipoprotein receptor-related protein 5 (Lrp5), chronic kidney disease (CKD)
2Mean ± SEM (n) is reported. Student's t-test was reported as the p-value.
3Abbreviations: grayvalue (gv), mean degree mineralized bone (MDMB), full width half maximum (FWHM)

### Sheet: Supplemetal Table 2
Supplemental Table 2. Statistical summary of 2 way ANOVA/ANCOVA results of 3-month old 11 strains of BxD mice fed with 0.25% and 0.5% Ca Diets.
	Main Effect		Interaction
Phenotypes1,2	Diet (D)	Line (L)	D*L	BW CoV3	FL CoV	Transformation
DEXA
BMD	0.0003	<.0001	0.0873	0.78239	0.68104	natural log
BMC	<.0001	<.0001	<.0001	0.82428	0.83855
MicroCT
Ct. Th	<.0001	<.0001	0.0475	0.64437	0.49543
BMDD
Voxels (#)	<.0001	<.0001	0.0059	0.73509	0.69043
Height	<.0001	<.0001	0.0005	0.65211	0.648
Maximum gv	0.391	<.0001	0.4561	ns	ns
Lower 5% cutoff	<.0001	<.0001	0.2185	0.55806	0.35801
Upper 5% cutoff	0.1441	<.0001	0.4055	ns	-0.1734
Center	0.1274	<.0001	0.4297	0.174	ns
MDMB	0.021	<.0001	0.3459	0.27155	ns
Kurtosis	<.0001	<.0001	0.0407	0.49568	0.34229	natural log
Skewness	0.0175	<.0001	0.0031	-0.37367	-0.23055
Variance	0.2244	<.0001	0.1423	-0.36731	-0.56894
FWHM	0.0296	<.0001	0.1487	ns	-0.17369
Biodent
ID 1st	0.987	<.0001	0.0005	-0.3244	-0.31193	natural log
US1st	0.8142	<.0001	0.3044	0.31162	0.19932
CID 1st	0.0082	0.0269	0.5794			quadroot
TID 1st	0.7833	<.0001	0.0107	-0.31906	-0.29864	natural log
IDI 1stL	0.0579	0.0055	0.0729			natural log
Ave CID1stL	0.5982	<.0001	0.4388	-0.33441	-0.24286
Ave ED3rdL	0.6725	<.0001	0.5726	-0.33266	-0.25993
Ave US1stL	0.808	<.0001	0.282	0.30616	0.23998
Ave LS 1stL	0.3178	<.0001	0.3838	0.3194	0.22343
1Statistical analyses were conducted using 2-way ANOVA or ANCOVA using the listed co-variates. Tukey-Kramer test
2Abbreviations: Dual Energy X-ray Absorptiometry (DEXA), Bone Mineral Density Distribution (BMDD), Bone Mineral Density (BMD), Bone Mineral Content (BMC), cortical thickness (Ct. Th) grayvalue (gv), mean degree mineralized bone (MDMB), full width half maximum (FWHM), 1st cycle indentation distance (ID 1st), 1st cycle unloading slope (US 1st), 1st cycle creep indentation distance (CID 1st), 1st To…
3Covarients of Pearson's correlations are reported if p-value≤0.05

### Sheet: Supplemental Table 3
Supplemental Table 3. Phenotype analysis in 3-Month-Old 11 Strains of Male Mice Fed with 0.5% (normal) and 0.25% Ca Diets.
Line	129S1/SV1		A/J		AKR/J		C3H/HeJ		C57BL/6J		CAST/EiJ		CBA/J		DBA/2J		PWK/PhJ		SWR/J		WSB/EiJ
Diet	0.005	0.0025	0.005	0.0025	0.005	0.0025	0.005	0.0025	0.005	0.0025	0.005	0.0025	0.005	0.0025	0.005	0.0025	0.005	0.0025	0.005	0.0025	0.005	0.0025
Body Size1
Body weight (g)	25 ± 0.44 (8)	25.45 ± 0.56 (8)	22.7 ± 0.83 (8)	24.39 ± 0.71 (8)	28.67 ± 0.24 (7)	28.66 ± 0.18 (7)	25.17 ± 0.26 (8)	24.7 ± 0.43 (8)	24.21 ± 0.18 (8)	23.14 ± 0.23 (7)*	12.34 ± 0.39 (7)	12.25 ± 0.33 (8)	26.37 ± 1.05 (8)	28.08 ± 0.88 (8)	23.7 ± 0.46 (8)	25.34 ± 0.6 (8)*	17.71 ± 0.58 (8)	17.02 ± 0.45 (8)	24.67 ± 0.27 (7)	23.54 ± 0.18 (7)*	16.06 ± 0.4 (8)	15.35 ± 0.41 (7)
Femur Length (mm)	15.79 ± 0.09 (8)	15.66 ± 0.18 (7)	14.98 ± 0.15 (8)	15.13 ± 0.06 (7)	16.5 ± 0.07 (8)	16.38 ± 0.06 (7)	15.23 ± 0.08 (8)	15.07 ± 0.1 (8)	15.55 ± 0.14 (8)	15.38 ± 0.16 (8)	13.38 ± 0.15 (7)	13.41 ± 0.09 (7)	14.42 ± 0.14 (8)	14.52 ± 0.12 (8)	14.52 ± 0.09 (8)	14.68 ± 0.15 (8)	14.31 ± 0.05 (7)	14.36 ± 0.09 (8)	15.18 ± 0.06 (7)	14.98 ± 0.02 (8)*	13.92 ± 0.15 (8)	14.03 ± 0.14 (7)
DEXA
BMD (g/cm3)	0.072 ± 0.001 (8)	0.067 ± 0.003 (8)	0.057 ± 0.001 (7)	0.055 ± 0.001 (8)	0.073 ± 0.001 (7)	0.069 ± 0.001 (8)*	0.071 ± 0.001 (8)	0.068 ± 0.001 (8)	0.056 ± 0.001 (8)	0.054 ± 0.001 (8)	0.046 ± 0.001 (7)	0.044 ± 0.001 (7)	0.07 ± 0.002 (8)	0.065 ± 0.001 (8)*	0.055 ± 0.0005 (8)	0.056 ± 0.001 (8)	0.051 ± 0.001 (7)	0.053 ± 0.001 (8)*	0.058 ± 0.001 (8)	0.058 ± 0.002 (8)	0.052 ± 0.001 (8)	0.050 ± 0.001 (7)
BMC (g)	0.032 ± 0.001 (8)	0.025 ± 0.002 (8)*	0.02 ± 0.0005 (8)	0.021 ± 0.0004 (8)	0.034 ± 0.001 (8)	0.031 ± 0.0005 (7)*	0.028 ± 0.001 (8)	0.026 ± 0.001 (8)	0.022 ± 0.0003 (8)	0.021 ± 0.001 (8)	0.013 ± 0.001 (7)	0.012 ± 0.0005 (8)	0.027 ± 0.001 (8)	0.025 ± 0.001 (7)	0.020 ± 0.0004 (7)	0.019 ± 0.0004 (6)	0.016 ± 0.0005 (7)	0.017 ± 0.0003 (8)	0.021 ± 0.001 (8)	0.021 ± 0.001 (8)	0.016 ± 0.001 (8)	0.015 ± 0.001 (7)
μCT
Ct.Th (mm)	0.279 ± 0.008 (8)	0.251 ± 0.009 (8)*	0.239 ± 0.002 (8)	0.239 ± 0.002 (7)	0.33 ± 0.004 (7)	0.308 ± 0.005 (8)*	0.332 ± 0.005 (8)	0.32 ± 0.006 (8)	0.205 ± 0.003 (8)	0.208 ± 0.004 (7)	0.224 ± 0.002 (6)	0.208 ± 0.002 (8)*	0.302 ± 0.005 (7)	0.296 ± 0.004 (7)	0.255 ± 0.002 (8)	0.251 ± 0.003 (7)	0.216 ± 0.002 (7)	0.216 ± 0.002 (7)	0.247 ± 0.006 (7)	0.229 ± 0.006 (8)	0.227 ± 0.004 (8)	0.221 ± 0.004 (7)
BMDD
Total Voxels	56578.8 ± 2045.3 (8)	48645.3 ± 2765.6 (8)*	39747.5 ± 967.1 (6)	41050.1 ± 506.8 (8)	70219.1 ± 1265.2 (8)	62146.4 ± 1024.3 (7)*	65509.1 ± 1371.7 (8)	59810.5 ± 1906.6 (8)*	43768.3 ± 908.6 (8)	43499.9 ± 1395.2 (8)	36908.7 ± 976.2 (7)	34091.8 ± 711.8 (8)*	54836 ± 1492.4 (8)	54441.6 ± 1250.4 (8)	41938.5 ± 647 (8)	42613 ± 1261.3 (8)	35048.9 ± 562.1 (8)	35187.6 ± 576.1 (8)	46595.5 ± 1649.5 (8)	44603.3 ± 1157.6 (8)	37980.4 ± 990 (8)	36982 ± 1294.7 (7)
Height (voxels)	2359.03 ± 104.25 (8)	1894.57 ± 78.96 (7)*	1546.26 ± 91.19 (6)	1688.07 ± 70.28 (8)	2727.4 ± 39.32 (7)	2383.63 ± 85.77 (7)*	2786.35 ± 98.15 (8)	2452.59 ± 80.62 (8)*	1506.74 ± 34.19 (7)	1586.93 ± 59.38 (8)	1421.04 ± 40.51 (7)	1159.3 ± 40.44 (8)*	2093.65 ± 86.15 (8)	1992.74 ± 63.25 (8)	1350.15 ± 40.5 (7)	1400.45 ± 60.03 (8)	1253.73 ± 76.09 (8)	1229.33 ± 35.54 (8)	1780.89 ± 76.9 (8)	1726.97 ± 59.92 (8)	1422 ± 70.4 (8)	1280.36 ± 59.48 (7)
Maximum Grayvalue (gv)	233 ± 1.1 (8)	234.1 ± 1.5 (8)	230.3 ± 1.5 (6)	228.3 ± 0.9 (8)	234.6 ± 0.8 (8)	231.3 ± 1.2 (7)*	235 ± 1.4 (8)	234.1 ± 0.9 (8)	228.4 ± 1.7 (8)	225.4 ± 1 (7)	230.4 ± 1.5 (7)	232.4 ± 1.2 (8)	236.8 ± 0.8 (8)	238.6 ± 0.9 (8)	236.8 ± 1.1 (8)	235.9 ± 1.6 (8)	230.4 ± 1.2 (8)	230.6 ± 0.9 (8)	229.4 ± 1 (8)	229.5 ± 1.1 (8)	233.9 ± 2.1 (8)	233.6 ± 1.5 (7)
Upper 5% Cutoff (gv)	216.6 ± 0.7 (8)	216.9 ± 1.1 (8)	215.3 ± 1.1 (6)	214.3 ± 0.7 (8)	217.8 ± 1.1 (8)	215.1 ± 1 (7)	218.4 ± 1.1 (8)	218.6 ± 0.8 (8)	209.6 ± 1.3 (8)	207.3 ± 1.5 (8)	215.4 ± 1 (7)	215.8 ± 0.9 (8)	221 ± 0.5 (8)	222 ± 0.6 (8)	221.4 ± 0.8 (7)	219.6 ± 1.1 (8)	213.8 ± 0.7 (8)	215.5 ± 0.9 (8)	212 ± 1.1 (8)	211.4 ± 1.1 (8)	217.4 ± 1.2 (8)	216 ± 0.7 (7)
Lower 5% Cutoff (gv)	158.4 ± 0.5 (8)	156.3 ± 0.3 (8)*	156.2 ± 0.3 (6)	156 ± 0.2 (8)	161 ± 0.4 (8)	159.6 ± 0.6 (7)	161.9 ± 0.4 (8)	161 ± 0.4 (8)	153.4 ± 0.3 (8)	152.9 ± 0.5 (8)	154.4 ± 0.4 (7)	153.6 ± 0.3 (8)	160.4 ± 0.3 (8)	159.9 ± 0.4 (8)	157.6 ± 0.2 (7)	156.6 ± 0.4 (8)	154.4 ± 0.3 (8)	154.6 ± 0.2 (8)	153.9 ± 0.4 (8)	153.4 ± 0.4 (8)	155.5 ± 0.3 (8)	154.7 ± 0.3 (7)
Center (gv)	204.6 ± 1.1 (8)	204.6 ± 1.1 (8)	205 ± 1.2 (6)	204.3 ± 0.9 (8)	204.4 ± 1.5 (8)	201.1 ± 1.5 (7)	207.1 ± 0.6 (7)	207 ± 0.8 (8)	194.4 ± 1.3 (8)	194.3 ± 1.8 (8)	203.4 ± 1.6 (7)	200.4 ± 1.4 (8)	210.3 ± 0.8 (8)	210.8 ± 0.6 (8)	206 ± 1.5 (7)	203.3 ± 1.9 (8)	198.5 ± 0.9 (8)	200.8 ± 1.3 (8)	198.5 ± 1.1 (8)	198.5 ± 1 (8)	205 ± 0.8 (7)	202.7 ± 0.9 (7)
MDMB (gv)	197.43 ± 0.89 (8)	195.85 ± 1.06 (8)	195.85 ± 0.81 (6)	195.36 ± 0.65 (8)	198.28 ± 0.94 (8)	195.7 ± 0.99 (7)	199.84 ± 0.79 (8)	199.76 ± 0.74 (8)	188.03 ± 0.99 (8)	187.14 ± 1.27 (8)	194.47 ± 0.95 (7)	192.64 ± 0.73 (8)	200.79 ± 0.32 (7)	201.55 ± 0.65 (8)	199.14 ± 0.7 (7)	196.97 ± 0.89 (8)	192.2 ± 0.52 (8)	193.65 ± 0.77 (8)	191.2 ± 1.04 (8)	190.5 ± 0.81 (8)	195.99 ± 0.85 (8)	194.29 ± 0.65 (7)
Kurtosis	4.55 ± 0.16 (8)	3.98 ± 0.07 (7)*	4.14 ± 0.14 (6)	4.14 ± 0.06 (8)	4.79 ± 0.1 (8)	4.53 ± 0.11 (7)	5.16 ± 0.09 (8)	4.89 ± 0.07 (8)*	3.36 ± 0.06 (8)	3.4 ± 0.09 (8)	3.8 ± 0.06 (6)	3.37 ± 0.07 (8)*	4.7 ± 0.12 (8)	4.55 ± 0.09 (8)	3.99 ± 0.09 (8)	3.89 ± 0.1 (8)	3.6 ± 0.11 (8)	3.64 ± 0.06 (8)	3.59 ± 0.11 (8)	3.5 ± 0.08 (8)	3.88 ± 0.09 (8)	3.66 ± 0.08 (7)
Skewness	-1.36 ± 0.06 (8)	-1.2 ± 0.04 (7)*	-1.28 ± 0.06 (6)	-1.29 ± 0.04 (8)	-1.37 ± 0.02 (7)	-1.26 ± 0.05 (7)	-1.48 ± 0.03 (8)	-1.44 ± 0.03 (8)	-0.84 ± 0.05 (8)	-0.97 ± 0.04 (7)	-1.18 ± 0.04 (6)	-0.93 ± 0.04 (8)*	-1.4 ± 0.03 (8)	-1.35 ± 0.03 (8)	-1.14 ± 0.05 (8)	-1.09 ± 0.04 (8)	-1.02 ± 0.06 (8)	-1.09 ± 0.03 (7)	-1.03 ± 0.05 (8)	-1.02 ± 0.03 (8)	-1.16 ± 0.04 (8)	-1.06 ± 0.05 (7)
Variance	272.31 ± 3.91 (8)	301.33 ± 11.46 (8)*	287.69 ± 9.62 (6)	281 ± 6.83 (8)	255.03 ± 7.62 (8)	246.92 ± 7.93 (7)	255.76 ± 7.61 (8)	268.97 ± 7.08 (8)	256.35 ± 10.19 (8)	242.2 ± 8.8 (8)	303.15 ± 9.35 (7)	313.65 ± 10.85 (8)	291.6 ± 5.09 (7)	312.43 ± 6.01 (8)*	317.47 ± 10.38 (8)	302.36 ± 8.2 (7)	284.43 ± 8.35 (8)	299.86 ± 10.06 (8)	268.44 ± 4.56 (7)	282.94 ± 5.01 (7)	309.2 ± 11.1 (8)	304.57 ± 6.87 (7)
FWHM (gv)	17.85 ± 0.36 (7)	19.65 ± 0.75 (7)	19.96 ± 1.07 (6)	18.99 ± 1.24 (8)	20.85 ± 0.4 (7)	21.32 ± 0.82 (7)	18.51 ± 0.6 (8)	19.24 ± 0.63 (8)	22.3 ± 0.89 (8)	21.48 ± 0.82 (8)	19.36 ± 0.6 (7)	22.42 ± 1.08 (8)*	21 ± 0.59 (8)	22.26 ± 0.78 (8)	24.84 ± 1.28 (8)	25.11 ± 0.77 (8)	22.64 ± 1.47 (8)	22.35 ± 0.78 (8)	18.79 ± 0.51 (7)	18.6 ± 0.43 (8)	20.39 ± 0.81 (8)	24.02 ± 0.68 (6)*
Biodent
ID 1st (μm)	0.722 ± 0.011 (8)	0.742 ± 0.006 (7)	0.919 ± 0.041 (8)	0.818 ± 0.053 (8)	0.891 ± 0.046 (8)	0.829 ± 0.019 (8)	0.868 ± 0.019 (8)	0.93 ± 0.034 (8)	0.981 ± 0.042 (8)	0.908 ± 0.023 (8)	1.067 ± 0.112 (7)	1.001 ± 0.052 (8)	0.912 ± 0.047 (8)	1.021 ± 0.06 (8)	0.916 ± 0.026 (7)	0.804 ± 0.024 (7)*	0.888 ± 0.051 (7)	1.111 ± 0.062 (8)*	1.09 ± 0.063 (8)	1.073 ± 0.077 (8)	0.937 ± 0.02 (8)	0.957 ± 0.024 (6)
US1st (N/µm)	1.524 ± 0.036 (8)	1.399 ± 0.03 (8)*	1.166 ± 0.07 (8)	1.36 ± 0.085 (8)	1.385 ± 0.075 (8)	1.334 ± 0.063 (8)	1.23 ± 0.042 (7)	1.307 ± 0.093 (8)	0.967 ± 0.031 (8)	0.978 ± 0.026 (7)	1.177 ± 0.089 (7)	1.053 ± 0.086 (8)	1.41 ± 0.056 (8)	1.348 ± 0.032 (8)	1.214 ± 0.054 (8)	1.332 ± 0.062 (8)	1.226 ± 0.103 (7)	1.204 ± 0.038 (8)	0.962 ± 0.041 (8)	0.92 ± 0.025 (8)	1.118 ± 0.051 (8)	1.116 ± 0.081 (7)
CID 1st (μm)	0.694 ± 0.046 (8)	0.694 ± 0.028 (8)	0.803 ± 0.072 (8)	0.741 ± 0.055 (8)	0.816 ± 0.065 (8)	0.719 ± 0.013 (7)	0.762 ± 0.025 (7)	0.838 ± 0.025 (7)*	0.883 ± 0.035 (8)	0.717 ± 0.035 (8)*	1.102 ± 0.241 (7)	0.854 ± 0.047 (7)	0.81 ± 0.029 (8)	0.875 ± 0.05 (8)	0.769 ± 0.047 (8)	0.714 ± 0.022 (7)	0.727 ± 0.021 (6)	0.69 ± 0.056 (8)	0.971 ± 0.091 (8)	0.809 ± 0.084 (8)	0.868 ± 0.049 (8)	0.79 ± 0.061 (7)
TID 1st (μm)	0.779 ± 0.008 (7)	0.806 ± 0.011 (7)	0.97 ± 0.035 (8)	0.823 ± 0.036 (7)*	0.893 ± 0.037 (7)	0.862 ± 0.02 (8)	0.906 ± 0.018 (8)	0.976 ± 0.04 (8)	1.02 ± 0.046 (8)	0.94 ± 0.026 (8)	1.112 ± 0.109 (7)	1.065 ± 0.065 (8)	0.951 ± 0.048 (8)	1.068 ± 0.065 (8)	0.922 ± 0.042 (8)	0.836 ± 0.027 (7)	0.928 ± 0.058 (7)	1.146 ± 0.065 (8)*	1.154 ± 0.063 (8)	1.121 ± 0.074 (8)	1.003 ± 0.018 (8)	1.005 ± 0.021 (6)
IDI 1stL (µm)	0.968 ± 0.08 (8)	1.046 ± 0.065 (8)	1.211 ± 0.067 (8)	1.053 ± 0.077 (7)	1.23 ± 0.129 (8)	0.99 ± 0.021 (7)	1.142 ± 0.04 (8)	1.368 ± 0.095 (8)*	1.233 ± 0.088 (8)	1.02 ± 0.069 (8)	1.378 ± 0.205 (7)	1.396 ± 0.177 (8)	1.089 ± 0.069 (8)	1.213 ± 0.095 (8)	1.092 ± 0.068 (8)	0.979 ± 0.048 (8)	1.067 ± 0.075 (7)	1.135 ± 0.07 (8)	1.385 ± 0.119 (8)	1.183 ± 0.098 (8)	1.221 ± 0.051 (8)	1.021 ± 0.07 (7)*
Ave CID1stL (µm)	0.612 ± 0.025 (8)	0.641 ± 0.022 (8)	0.798 ± 0.039 (8)	0.692 ± 0.05 (8)	0.764 ± 0.044 (8)	0.711 ± 0.016 (7)	0.766 ± 0.032 (8)	0.82 ± 0.027 (7)	0.954 ± 0.031 (8)	0.84 ± 0.036 (8)*	0.852 ± 0.091 (7)	0.945 ± 0.073 (8)	0.735 ± 0.02 (8)	0.763 ± 0.046 (8)	0.81 ± 0.035 (8)	0.785 ± 0.041 (8)	0.83 ± 0.066 (7)	0.803 ± 0.036 (8)	0.967 ± 0.052 (7)	0.975 ± 0.074 (8)	0.975 ± 0.045 (8)	0.91 ± 0.073 (7)
Ave ED3rdL (μJ)	0.768 ± 0.023 (8)	0.813 ± 0.024 (7)	0.903 ± 0.035 (8)	0.879 ± 0.046 (7)	0.815 ± 0.029 (8)	0.781 ± 0.024 (7)	0.856 ± 0.032 (8)	0.899 ± 0.041 (8)	1.118 ± 0.039 (8)	0.992 ± 0.042 (7)*	0.938 ± 0.069 (7)	1.04 ± 0.059 (8)	0.843 ± 0.027 (8)	0.84 ± 0.044 (8)	0.987 ± 0.046 (8)	0.963 ± 0.057 (8)	0.957 ± 0.067 (7)	0.982 ± 0.063 (8)	1.054 ± 0.045 (7)	1.122 ± 0.059 (8)	1.033 ± 0.039 (8)	1.008 ± 0.078 (7)
Ave US1stL (N/µm)	1.534 ± 0.029 (8)	1.43 ± 0.03 (8)*	1.194 ± 0.067 (8)	1.367 ± 0.082 (8)	1.373 ± 0.073 (8)	1.324 ± 0.063 (8)	1.228 ± 0.033 (7)	1.307 ± 0.08 (8)	0.984 ± 0.034 (8)	1.004 ± 0.031 (7)	1.184 ± 0.088 (7)	1.036 ± 0.082 (8)	1.345 ± 0.043 (8)	1.302 ± 0.027 (8)	1.166 ± 0.042 (8)	1.285 ± 0.052 (8)	1.219 ± 0.109 (7)	1.197 ± 0.037 (8)	0.962 ± 0.041 (8)	0.915 ± 0.022 (8)	1.119 ± 0.054 (8)	1.112 ± 0.08 (7)
Ave LS 1stL (N/µm)	1.42 ± 0.026 (8)	1.296 ± 0.019 (8)*	1.162 ± 0.049 (8)	1.229 ± 0.069 (8)	1.315 ± 0.043 (8)	1.252 ± 0.063 (8)	1.199 ± 0.033 (7)	1.198 ± 0.06 (8)	0.96 ± 0.035 (8)	1.02 ± 0.051 (8)	1.141 ± 0.067 (7)	1.032 ± 0.067 (8)	1.315 ± 0.041 (8)	1.268 ± 0.027 (8)	1.139 ± 0.044 (8)	1.264 ± 0.047 (8)	1.189 ± 0.101 (7)	1.147 ± 0.041 (8)	0.975 ± 0.025 (7)	0.911 ± 0.02 (8)	1.087 ± 0.041 (8)	1.072 ± 0.067 (7)
1Statistical analyses were conducted using 2 tailed Student's t-test within the genotype. Data are expressed as mean ± SEM (n)
2Abbreviations: Dual Energy X-ray Absorptiometry (DEXA), Bone Mineral Density Distribution (BMDD), Bone Mineral Density (BMD), Bone Mineral Content (BMC), cortical thickness (Ct. Th) grayvalue (gv), mean degree mineralized bone (MDMB), full width half maximum (FWHM), 1st cycle indentation distance (ID 1st), 1st cycle unloading slope (US 1st), 1st cycle creep indentation distance (CID 1st), Indent…

### Sheet: Supplemental Table 4
Supplemental Table 5. Pearson's Correlation of DEXA, microCT, BMDD and Biodent data
			DEXA1		microCT	BMDD											Biodent
		Pearson's	BMD	BMC	Ct. Th	Voxels (#)	Height	Maximum gv	Lower 5% cutoff	Upper 5% cutoff	Center	MDMB	Kurtosis	Skewness	Variance	FWHM	ID1st	US 1st	CID 1st	TID1st	IDI 1st	Avg CID 1st-L	Avg ED 3rd-L	Avg US 1st-L	Avg LS 1stL
DEXA	BMD	r	1	0.92378	0.83685	0.8945	0.85861	0.29583	0.76699	0.32713	0.39571	0.50453	0.72524	-0.61221	-0.29451	-0.2387	-0.30125	0.49922	-0.12801	-0.30718	-0.11178	-0.40276	-0.47016	0.50831	0.49472
		p	--	<0.0001	<0.0001	<0.0001	<0.0001	0.000108983	<0.0001	<0.0001	<0.0001	<0.0001	<0.0001	<0.0001	0.000135589	0.00222	<0.0001	<0.0001	0.10236	<0.0001	0.14914	<0.0001	<0.0001	<0.0001	<0.0001
	BMC	r		1	0.79897	0.92668	0.87955	0.17484	0.70459	0.17201	0.2415	0.36795	0.67315	-0.54061	-0.45974	-0.23605	-0.31164	0.43326	-0.13885	-0.33897	-0.11665	-0.37464	-0.43113	0.44584	0.44512
		p		--	<0.0001	<0.0001	<0.0001	0.02514	<0.0001	0.02763	0.00196	<0.0001	<0.0001	<0.0001	<0.0001	0.00266	<0.0001	<0.0001	0.07804	<0.0001	0.13329	<0.0001	<0.0001	<0.0001	<0.0001
microCT	Ct Th	r			1	0.91456	0.86763	0.40203	0.93232	0.48146	0.51541	0.67518	0.85821	-0.71864	-0.27171	-0.17658	-0.23875	0.47659	-0.05484	-0.2668	-0.00125	-0.3263	-0.46795	0.46359	0.46649
		p			--	<0.0001	<0.0001	<0.0001	<0.0001	<0.0001	<0.0001	<0.0001	<0.0001	<0.0001	0.000576923	0.02744	0.00244	<0.0001	0.49511	0.00073095	0.98746	<0.0001	<0.0001	<0.0001	<0.0001
BMDD	Voxels (#)	r				1	0.9448	0.26309	0.81561	0.27704	0.32904	0.47052	0.75913	-0.59886	-0.41093	-0.21833	-0.2148	0.3822	-0.02202	-0.24408	-0.00299	-0.28517	-0.40932	0.38951	0.39154
		p				--	<0.0001	0.000527786	<0.0001	0.000254887	<0.0001	<0.0001	<0.0001	<0.0001	<0.0001	0.00471	0.00545	<0.0001	0.77959	0.00163	0.96928	0.000187464	<0.0001	<0.0001	<0.0001
	Height	r					1	0.1753	0.8025	0.21348	0.37077	0.47843	0.84485	-0.73318	-0.4444	-0.48995	-0.23714	0.37931	-0.03045	-0.25023	0.00499	-0.27551	-0.40837	0.39097	0.37783
		p					--	0.02388	<0.0001	0.00575	<0.0001	<0.0001	<0.0001	<0.0001	<0.0001	<0.0001	0.00238	<0.0001	0.70224	0.00142	0.94941	0.000371455	<0.0001	<0.0001	<0.0001
	Maximum gv	r						1	0.50665	0.85062	0.66069	0.72816	0.35919	-0.29775	0.58321	0.17804	-0.16554	0.31535	-0.02991	-0.17394	-0.06568	-0.1686	-0.2362	0.261	0.30275
		p						--	<0.0001	<0.0001	<0.0001	<0.0001	<0.0001	0.000102754	<0.0001	0.02215	0.0336	<0.0001	0.70466	0.02638	0.39909	0.0299	0.00226	0.000657232	<0.0001
	Lower 5% cutoff	r							1	0.63869	0.68407	0.81939	0.93398	-0.82329	-0.09116	-0.15649	-0.25497	0.53526	-0.08484	-0.28349	-0.04954	-0.36252	-0.50167	0.50795	0.53427
		p							--	<0.0001	<0.0001	<0.0001	<0.0001	<0.0001	0.24279	0.04472	0.000949555	<0.0001	0.28159	0.000245424	0.52494	<0.0001	<0.0001	<0.0001	<0.0001
	Upper 5% cutoff	r								1	0.8596	0.92157	0.52164	-0.52224	0.67742	0.13294	-0.18268	0.46663	-0.04308	-0.19615	-0.07497	-0.26274	-0.3328	0.41212	0.45726
		p								--	<0.0001	<0.0001	<0.0001	<0.0001	<0.0001	0.0887	0.01885	<0.0001	0.58508	0.01209	0.33559	0.000626401	<0.0001	<0.0001	<0.0001
	Center	r									1	0.93522	0.66617	-0.7548	0.52523	-0.1737	-0.18506	0.50822	-0.04885	-0.18772	-0.05978	-0.297	-0.43503	0.47088	0.49823
	Center	p									--	<0.0001	<0.0001	<0.0001	<0.0001	0.02659	0.01803	<0.0001	0.53829	0.0171	0.44564	0.000112495	<0.0001	<0.0001	<0.0001
	MDMB	r										1	0.77492	-0.7964	0.43623	-0.11313	-0.23602	0.54755	-0.07438	-0.25237	-0.08297	-0.3374	-0.453	0.5059	0.53373
	MDMB	p										--	<0.0001	<0.0001	<0.0001	0.14919	0.00235	<0.0001	0.34688	0.0012	0.28789	<0.0001	<0.0001	<0.0001	<0.0001
	Kurtosis	r											1	-0.9417	-0.16693	-0.40429	-0.27744	0.51517	-0.07616	-0.29347	-0.05288	-0.35878	-0.50064	0.49737	0.50274
	kurtosis	p											--	<0.0001	0.03211	<0.0001	0.000322254	<0.0001	0.3354	0.000150568	0.49866	<0.0001	<0.0001	<0.0001	<0.0001
	Skewness	r												1	0.03737	0.52916	0.25944	-0.5141	0.06671	0.26642	0.0512	0.34105	0.48613	-0.5026	-0.50029
	skewness	p												--	0.63682	<0.0001	0.000889366	<0.0001	0.40348	0.000687437	0.51632	<0.0001	<0.0001	<0.0001	<0.0001
	Variance	r													1	0.21888	0.00731	0.12783	0.00183	0.01454	-0.05881	-0.01482	0.03472	0.07252	0.10591
	Variance	p													--	0.00514	0.9264	0.10285	0.98166	0.85524	0.45444	0.85106	0.66197	0.35611	0.1771
	FWHM	r														1	0.06706	-0.05238	-0.0777	0.0233	-0.10923	0.01358	0.11429	-0.07021	-0.04279
	FWHM	p														--	0.39801	0.50665	0.33031	0.77063	0.16513	0.8634	0.14886	0.37313	0.58638
Biodent	ID1st	r															1	-0.5224	0.59314	0.98956	0.67914	0.62292	0.55382	-0.51635	-0.53026
	ID1st	p															--	<0.0001	<0.0001	<0.0001	<0.0001	<0.0001	<0.0001	<0.0001	<0.0001
	US 1st	r																1	-0.35048	-0.53779	-0.37623	-0.75052	-0.77947	0.97404	0.95299
	US 1st	p																--	<0.0001	<0.0001	<0.0001	<0.0001	<0.0001	<0.0001	<0.0001
	CID 1st	r																	1	0.60242	0.79745	0.6205	0.38962	-0.31487	-0.29117
	CID 1st	p																	--	<0.0001	<0.0001	<0.0001	<0.0001	<0.0001	0.000148105
	TID1st	r																		1	0.73798	0.65376	0.57551	-0.5298	-0.54524
	TID1st	p																		--	<0.0001	<0.0001	<0.0001	<0.0001	<0.0001
	IDI 1st	r																			1	0.65637	0.43998	-0.35841	-0.37465
	IDI 1st	p																			--	<0.0001	<0.0001	<0.0001	<0.0001
	Ave CID 1st-L	r																				1	0.8284	-0.76253	-0.74421
	Ave CID 1st-L	p																				--	<0.0001	<0.0001	<0.0001
	Avg ED 3rd-L	r																					1	-0.78334	-0.83911
	Avg ED 3rd-L	p																					--	<0.0001	<0.0001
	Avg US 1st-L	r																						1	0.95513
	Avg US 1st-L	p																						--	<0.0001
	Avg LS 1stL	r																							1
	Avg LS 1stL	p																							--
1Abbreviations: Dual Energy X-ray Absorptiometry (DEXA), Bone mineral density distribution (BMDD), Bone Mineral Density (BMD), Bone Mineral Content (BMC), grayvalue (gv), mean degree mineralized bone (MDMB), full width half maximum (FWHM), 1st cycle indentation distance (ID 1st), 1st cycle unloading slope (US 1st), 1st cycle creep indentation distance (CID 1st), Indentation Distance Increase (IDI…

### Sheet: Supplemental Table 5
Supplemental Table 6. Pearon's Correlation of 4-point bending and BMDD data from Figure 4
			BMDD1											4-point bending
BMDD		Pearson's	Number of voxels	Height	Maximum grayvalue	Lower 5% Cutoff	Upper 5% Cutoff	Center	MDMB	Kurtosis	Skewness	Variance	FWHM	Ultimate Force	Total Displacement	Stiffness	Total Work	Ultimate Stress	Modulus	Resilience	Toughness
	Voxels (#)	r	1	0.89277	0.09286	0.69697	0.14888	-0.23508	0.57534	0.67153	-0.54512	-0.28801	-0.12384	0.83518	0.198	0.76359	0.60483	0.65803	0.51991	0.39072	0.55436
		p	--	<0.0001	0.63837	<0.0001	0.4496	0.22851	0.00169	<0.0001	0.0027	0.13722	0.53826	<0.0001	0.34275	<0.0001	0.00136	0.000473849	0.00921	0.05346	0.00403
	Height	r		1	0.0933	0.87601	0.14249	-0.11404	0.7662	0.88842	-0.83203	-0.45436	-0.46513	0.79738	0.31202	0.79239	0.72271	0.73467	0.5961	0.45221	0.70844
		p		--	0.63676	<0.0001	0.46948	0.56338	<0.0001	<0.0001	<0.0001	0.01514	0.0145	<0.0001	0.12891	<0.0001	<0.0001	<0.0001	0.00211	0.02323	<0.0001
	Maximum gv	r			1	0.14591	0.81664	0.48158	0.4803	0.09567	-0.16302	0.10852	-0.1281	-0.01611	-0.29738	0.3104	-0.21792	-0.03827	0.2467	-0.10898	-0.23445
		p			--	0.45877	<0.0001	0.00947	0.01122	0.62819	0.40719	0.58253	0.52427	0.93909	0.14883	0.13102	0.29535	0.8591	0.24518	0.60406	0.2593
	Lower 5% Cutoff	r				1	0.23798	-0.02295	0.83214	0.98609	-0.91628	-0.52173	-0.38828	0.7774	0.40469	0.69561	0.72362	0.78244	0.62248	0.54772	0.75439
		p				--	0.22267	0.90772	<0.0001	<0.0001	<0.0001	0.00441	0.04535	<0.0001	0.04479	0.00011315	<0.0001	<0.0001	0.00116	0.00459	<0.0001
	Upper 5% Cutoff	r					1	0.6681	0.60414	0.21523	-0.25246	0.07863	-0.18707	0.11674	-0.17223	0.37537	-0.06277	0.05402	0.26494	0.01609	-0.07665
		p					--	0.0001023	0.00084642	0.27137	0.19494	0.69083	0.35013	0.57841	0.41038	0.06445	0.76564	0.80205	0.21089	0.93914	0.71572
	Center	r						1	0.31537	-0.00568	-0.08868	0.18178	-0.45554	-0.18751	-0.22323	-0.00871	-0.21703	-0.17444	0.00236	-0.04135	-0.22341
		p						--	0.10907	0.9771	0.65362	0.35455	0.01695	0.36943	0.28344	0.96705	0.29737	0.41493	0.99127	0.8444	0.28304
	MDMB	r							1	0.8394	-0.91142	-0.42598	-0.56487	0.55059	0.24075	0.6289	0.50306	0.55249	0.55022	0.43301	0.52264
		p							--	<0.0001	<0.0001	0.02673	0.00264	0.0053	0.25712	0.000995495	0.01222	0.00626	0.00652	0.03455	0.00879
	Kurtosis	r								1	-0.94897	-0.51012	-0.4679	0.74862	0.43226	0.70147	0.75317	0.77472	0.59804	0.53956	0.78682
		p								--	<0.0001	0.00555	0.01385	<0.0001	0.03093	<0.0001	<0.0001	<0.0001	0.00202	0.00538	<0.0001
	Skewness	r									1	0.54213	0.63746	-0.61993	-0.40029	-0.62464	-0.67438	-0.64773	-0.52987	-0.48683	-0.70444
		p									--	0.00288	0.000348458	0.00094869	0.04739	0.000844342	0.000218308	0.000621417	0.00774	0.01359	<0.0001
	Variance	r										1	0.2953	-0.72179	-0.53245	-0.49424	-0.76392	-0.71665	-0.4286	-0.53865	-0.79824
		p										--	0.13481	<0.0001	0.00614	0.01203	<0.0001	<0.0001	0.03664	0.00547	<0.0001
	FWHM	r											1	-0.07963	-0.07467	-0.29025	-0.25648	-0.2133	-0.25676	-0.12424	-0.26186
		p											--	0.71149	0.72875	0.16887	0.22636	0.32847	0.23695	0.56298	0.21644
4-point bending	Ultimate Force	r												1	0.25728	0.76197	0.6575	0.84681	0.65606	0.679	0.65024
		p												--	0.21439	<0.0001	0.000355002	<0.0001	0.000499546	0.000190037	0.000433625
	Total Displacement	r													1	0.04272	0.82952	0.24925	-0.16189	0.238	0.81054
		p													--	0.83932	<0.0001	0.24018	0.4498	0.25195	<0.0001
	Stiffness	r														1	0.50352	0.70313	0.74249	0.33894	0.46003
		p														--	0.01029	0.000126975	<0.0001	0.09743	0.02068
	Total Work	r															1	0.61252	0.22313	0.47577	0.96674
		p															--	0.00146	0.29462	0.01622	<0.0001
	Ultimate Stress	r																1	0.7506	0.74662	0.68627
		p																--	<0.0001	<0.0001	0.000213373
	Modulus	r																	1	0.56997	0.2774
		p																	--	0.00364	0.1894
	Resilience	r																		1	0.56358
		p																		--	0.00335
	Toughness	r																			1
		p																			--
1Abbreviations: bone mineral density distribution (BMDD), grayvalue (gv), mean degree mineralized bone (MDMB), full width half maximum (FWHM)
